# Distinct muscle stem cell fates correlated with hyperplasia and hypertrophy during skeletal muscle growth in rainbow trout

**DOI:** 10.64898/2026.01.28.702282

**Authors:** Sabrina Jagot, Candice Babarit, Nathalie Sabin, Fabien Le Grand, Karl Rouger, Jean-Charles Gabillard

## Abstract

**Background:** In vertebrates, skeletal muscle grows postnatally through different strategies. While mammals predominantly rely on fiber hypertrophy after birth, many teleost fish retain the unique ability to generate new fibers via hyperplasia well into juvenile stages. The molecular mechanisms linked to the transition between hyperplastic-hypertrophic and hypertrophic muscle growth modes in fish remain poorly understood.

**Results:** We generated a single-cell transcriptomic atlas of muscle-derived cells from juvenile *Oncorhynchus mykiss* (rainbow trout) at five growth stages. Fifteen tissue resident cell populations were identified, including eight myogenic subpopulations spanning from quiescent stem cells to terminally differentiating myocytes. Two distinct transcriptional trajectories were uncovered thanks to RNA velocity analysis: one present only during hyperplastic growth and another maintained throughout growth, raising the possibility of specialization of muscle stem cells toward hyperplasia or hypertrophy. Comparative analyses with human single-cell atlases suggest that some trout myogenic subpopulations correlated with hyperplastic or hypertrophic muscle growth share similarities with human stage-specific (fetal or adult) myogenic subpopulations. Strikingly, we identified a population of *pax7*^+^/*pdgfrα*^+^ cells, indicating plasticity toward fibroblastic lineage and associating these cells with hypertrophic growth. Furthermore, both intrinsic changes in muscle stem cells and extrinsic remodeling of the extracellular matrix accompanied the skeletal muscle growth, suggesting a dynamic crosstalk between myogenic and mesenchymal compartments.

**Conclusions:** Our findings reveal the existence of two transcriptionally distinct muscle stem cell fates that correlate with hyperplastic and hypertrophic muscle growth in trout. The identification of a tissue-resident *pax7*^+^/*pdgfrα*^+^ subpopulation provides new insights into muscle stem cell plasticity and niche remodeling. This work establishes a comparative framework to explore the regulation of postnatal muscle growth across vertebrates.
