## Supplementary material for "Distinct muscle stem cell fates correlated with hyperplasia and hypertrophy during skeletal muscle growth in rainbow trout": Table S1: Table of sample metadata.

### Sheet: Feuil1
accession	sample_name	sample_title	bioproject_accession	organism	breed	dev_stage	collection_date	average animal weights	lenght	age (days)
SAMN43169065	10g_1	10g	PRJNA1147780	Oncorhynchus mykiss	Rainbow trout	10g	06/13/2022	9.48g (35 animals)	8.4	216
SAMN43169066	10g_2	10g	PRJNA1147780	Oncorhynchus mykiss	Rainbow trout	10g	11/21/2022	9.87g (70 individuals weighted before spliting in two different biological pool composed of 35 individuals each)	8.4	152
SAMN43169067	10g_3	10g	PRJNA1147780	Oncorhynchus mykiss	Rainbow trout	10g	11/21/2022	9.87g (70 individuals weighted before spliting in two different biological pool composed of 35 individuals each)	8.4	152
SAMN43169068	100g_1	100g	PRJNA1147780	Oncorhynchus mykiss	Rainbow trout	100g	2022-03-10	140.25g (2x 3 animals)	20.5	299
SAMN43169069	100g_2	100g	PRJNA1147780	Oncorhynchus mykiss	Rainbow trout	100g	2022-03-10	140.25g (2x 3 animals)	20.5	299
SAMN43169070	500g_1	500g	PRJNA1147780	Oncorhynchus mykiss	Rainbow trout	500g	2022-07-11	508.5g (two animals)	30.9	362
SAMN43169071	500g_2	500g	PRJNA1147780	Oncorhynchus mykiss	Rainbow trout	500g	2022-07-11	464.5g (two animals)	30.9	362
SAMN43169072	1000g_1	1000g	PRJNA1147780	Oncorhynchus mykiss	Rainbow trout	1000g	06/20/2022	950.5g (two animals)	37.1	600
SAMN43169073	1000g_2	1000g	PRJNA1147780	Oncorhynchus mykiss	Rainbow trout	1000g	2022-12-09	970g (two animals)	37.1	418
SAMN43169074	1500g_1	1500g	PRJNA1147780	Oncorhynchus mykiss	Rainbow trout	1500g	07/25/2022	1410.5g (two animals)	41	645
SAMN43169075	1500g_2	1500g	PRJNA1147780	Oncorhynchus mykiss	Rainbow trout	1500g	08/29/2022	1460g (two animals)	41	614
SAMN43169076	1500g_3	1500g	PRJNA1147780	Oncorhynchus mykiss	Rainbow trout	1500g	08/29/2022	1514.5g (two animals)	41	614
