## Supplementary material for "Distinct muscle stem cell fates correlated with hyperplasia and hypertrophy during skeletal muscle growth in rainbow trout": Table S6: Table of mapping scores from SAMap analysis of myogenic cells from trout muscles vs. adult and 5.1 to 6.5-week-old embryonic human muscles.

### Sheet: Table S6
SAMap table from SAMap analysis of myogenic cell subset from trout atlas and human embryonic myogenic cell atlas (5.1-6.5w) subset or adult human myogenic cell atlas subset:
om_3	om_3	hs_MYL3+MyoC	hs_MYL3+MyoC	hs_7	hs_7	om_0	om_0	hs_14	hs_14	om_1	om_1	hs_MYH3+MyoC	hs_MYH3+MyoC	om_2	om_2	hs_MyoC1	hs_MyoC1	om_4	om_4	hs_PAX3+PAX7+MyoProg	hs_PAX3+PAX7+MyoProg	hs_MyoB1	hs_MyoB1	hs_PAX3+MyoProg	hs_PAX3+MyoProg	hs_PAX7+SPON2+MyoProg	hs_PAX7+SPON2+MyoProg	hs_PAX7+NTN5+MyoProg	hs_PAX7+NTN5+MyoProg	hs_MyoB2	hs_MyoB2	om_5	om_5	om_6	om_6	hs_MyoC2	hs_MyoC2	om_7	om_7
Cluster	Alignment score	Cluster	Alignment score	Cluster	Alignment score	Cluster	Alignment score	Cluster	Alignment score	Cluster	Alignment score	Cluster	Alignment score	Cluster	Alignment score	Cluster	Alignment score	Cluster	Alignment score	Cluster	Alignment score	Cluster	Alignment score	Cluster	Alignment score	Cluster	Alignment score	Cluster	Alignment score	Cluster	Alignment score	Cluster	Alignment score	Cluster	Alignment score	Cluster	Alignment score	Cluster	Alignment score
hs_MYL3+MyoC	0.5264768365286432	om_3	0.5264768365286432	om_3	0.507202046106405	hs_14	0.49333346802169	om_0	0.49333346802169	hs_14	0.4919037586608675	om_3	0.48307399100622	hs_MyoC1	0.406733688925058	om_2	0.406733688925058	hs_PAX3+PAX7+MyoProg	0.36315476054556584	om_4	0.36315476054556584	om_2	0.3615728631879812	om_4	0.32181100405436946	om_4	0.2930994657650201	om_4	0.2894855104258623	om_2	0.26758612807639554	hs_PAX3+PAX7+MyoProg	0.2652788324350678	hs_7	0.2274173598408295	om_2	0.2010563898427143	hs_MyoB2	0.01802971996684356
hs_7	0.507202046106405	om_6	0.011981932482909192	om_6	0.2274173598408295	hs_PAX7+NTN5+MyoProg	0.015255110058756372	om_1	0.4919037586608675	hs_PAX7+NTN5+MyoProg	0.037336496073814875	om_6	0.044042972726611604	hs_MyoB1	0.3615728631879812	om_3	0.12480110356736451	hs_PAX3+MyoProg	0.32181100405436946	om_5	0.2652788324350678	om_4	0.14872418838697496	om_2	0.12897328598782748	om_2	0.09923021844236901	om_2	0.08029012740527472	om_4	0.2098373058195425	hs_14	0.16034994861743454	hs_14	0.15042763799297243	om_4	0.08013222549955681	hs_MyoC1	0.0032637751629134106
hs_MYH3+MyoC	0.48307399100622	om_2	0.0046913351592703	om_2	0.00021597637122781148	hs_PAX3+PAX7+MyoProg	0.014487379541990886	om_5	0.16034994861743454	hs_PAX7+SPON2+MyoProg	0.021050824567979607	om_2	0.03761442349293116	hs_MyoB2	0.26758612807639554	om_4	0.020335967186088096	hs_PAX7+SPON2+MyoProg	0.2930994657650201	om_2	0.13033812844878645	om_5	0.016808623086724775	om_5	0.045315867072135335	om_5	0.08540760654354729	om_5	0.06120032530934442	om_5	0.019054134380974964	hs_PAX7+SPON2+MyoProg	0.08540760654354729	hs_MYH3+MyoC	0.044042972726611604	om_1	0.0	hs_14	0.002898212143005115
hs_MyoC1	0.12480110356736451	om_1	0.0	om_1	0.0	hs_PAX7+SPON2+MyoProg	0.013115427296711857	om_6	0.15042763799297243	hs_PAX3+MyoProg	0.010986873270434367	om_4	0.0025628849080538496	hs_MyoC2	0.2010563898427143	om_6	0.011850832104000819	hs_PAX7+NTN5+MyoProg	0.2894855104258623	om_0	0.014487379541990886	om_6	0.0025579082489677624	om_1	0.010986873270434367	om_1	0.021050824567979607	om_1	0.037336496073814875	om_7	0.01802971996684356	hs_PAX7+NTN5+MyoProg	0.06120032530934442	hs_MYL3+MyoC	0.011981932482909192	om_0	0.0	om_0	0.0
hs_MyoB2	0.003451241573416906	om_0	0.0	om_0	0.0	hs_PAX3+MyoProg	0.003215051008941328	om_2	0.09278521218442642	hs_PAX3+PAX7+MyoProg	0.010924604755459904	om_5	0.0023564719733648832	hs_PAX3+PAX7+MyoProg	0.13033812844878645	om_7	0.0032637751629134106	hs_MyoB2	0.2098373058195425	om_1	0.010924604755459904	om_1	0.0023690411713418406	om_0	0.003215051008941328	om_0	0.013115427296711857	om_0	0.015255110058756372	om_3	0.003451241573416906	hs_PAX3+MyoProg	0.045315867072135335	hs_MyoC1	0.011850832104000819	om_3	0.0	om_3	0.0
hs_14	0.0012460224108095932	om_4	0.0	om_4	0.0	hs_MyoB2	0.0018884467116408016	om_4	0.023998101197912413	hs_MyoB1	0.0023690411713418406	om_1	0.0	hs_PAX3+MyoProg	0.12897328598782748	om_5	0.0013259272142618036	hs_MyoB1	0.14872418838697496	om_6	0.006859261145584769	om_3	0.000796511073221483	om_6	0.001000873605758393	om_6	0.0011560722141907924	om_3	0.0	om_1	0.0019343081051074952	hs_MyoB2	0.019054134380974964	hs_PAX3+PAX7+MyoProg	0.006859261145584769	om_5	0.0	om_2	0.0
hs_MyoB1	0.000796511073221483	om_5	0.0	om_5	0.0	hs_MyoB1	0.000564560734981526	om_7	0.002898212143005115	hs_MyoB2	0.0019343081051074952	om_0	0.0	hs_PAX7+SPON2+MyoProg	0.09923021844236901	om_1	0.0009861665352454256	hs_MyoC2	0.08013222549955681	om_3	0.00018594102820907666	om_0	0.000564560734981526	om_3	8.568759543107255e-05	om_3	0.0	om_6	0.0	om_0	0.0018884467116408016	hs_MyoB1	0.016808623086724775	hs_MyoB1	0.0025579082489677624	om_6	0.0	om_1	0.0
hs_PAX3+PAX7+MyoProg	0.00018594102820907666	om_7	0.0	om_7	0.0	hs_MyoC1	0.0004048763175200508	om_3	0.0012460224108095932	hs_MyoC1	0.0009861665352454256	om_7	0.0	hs_14	0.09278521218442642	om_0	0.0004048763175200508	hs_14	0.023998101197912413	om_7	0.0	om_7	0.0	om_7	0.0	om_7	0.0	om_7	0.0	om_6	0.001251374920024392	hs_MYH3+MyoC	0.0023564719733648832	hs_MyoB2	0.001251374920024392	om_7	0.0	om_4	0.0
hs_PAX3+MyoProg	8.568759543107255e-05	hs_14	0.0	hs_14	0.0	om_3	0.0	hs_14	0.0	om_3	0.0	hs_14	0.0	hs_PAX7+NTN5+MyoProg	0.08029012740527472	hs_14	0.0	hs_MyoC1	0.020335967186088096	hs_14	0.0	hs_14	0.0	hs_14	0.0	hs_14	0.0	hs_14	0.0	hs_14	0.0	hs_MyoC1	0.0013259272142618036	hs_PAX7+SPON2+MyoProg	0.0011560722141907924	hs_14	0.0	om_7	0.0
om_2	0.0	hs_7	0.0	hs_7	0.0	om_2	0.0	hs_7	0.0	om_2	0.0	hs_7	0.0	hs_MYH3+MyoC	0.03761442349293116	hs_7	0.0	hs_MYH3+MyoC	0.0025628849080538496	hs_7	0.0	hs_7	0.0	hs_7	0.0	hs_7	0.0	hs_7	0.0	hs_7	0.0	om_2	0.0	hs_PAX3+MyoProg	0.001000873605758393	hs_7	0.0	hs_7	0.0
om_1	0.0	hs_MYH3+MyoC	0.0	hs_MYH3+MyoC	0.0	om_1	0.0	hs_MYH3+MyoC	0.0	om_1	0.0	hs_MYH3+MyoC	0.0	hs_MYL3+MyoC	0.0046913351592703	hs_MYH3+MyoC	0.0	om_1	0.0	hs_MYH3+MyoC	0.0	hs_MYH3+MyoC	0.0	hs_MYH3+MyoC	0.0	hs_MYH3+MyoC	0.0	hs_MYH3+MyoC	0.0	hs_MYH3+MyoC	0.0	om_1	0.0	om_1	0.0	hs_MYH3+MyoC	0.0	om_6	0.0
om_0	0.0	hs_MYL3+MyoC	0.0	hs_MYL3+MyoC	0.0	om_0	0.0	hs_MYL3+MyoC	0.0	om_0	0.0	hs_MYL3+MyoC	0.0	hs_7	0.00021597637122781148	hs_MYL3+MyoC	0.0	om_0	0.0	hs_MYL3+MyoC	0.0	hs_MYL3+MyoC	0.0	hs_MYL3+MyoC	0.0	hs_MYL3+MyoC	0.0	hs_MYL3+MyoC	0.0	hs_MYL3+MyoC	0.0	om_0	0.0	om_0	0.0	hs_MYL3+MyoC	0.0	om_5	0.0
om_3	0.0	hs_MyoB1	0.0	hs_MyoB1	0.0	hs_MYL3+MyoC	0.0	hs_MyoB1	0.0	hs_MYL3+MyoC	0.0	hs_MyoB1	0.0	om_3	0.0	hs_MyoB1	0.0	om_3	0.0	hs_MyoB1	0.0	hs_MyoB1	0.0	hs_MyoB1	0.0	hs_MyoB1	0.0	hs_MyoB1	0.0	hs_MyoB1	0.0	om_3	0.0	om_3	0.0	hs_MyoB1	0.0	hs_MYL3+MyoC	0.0
om_5	0.0	hs_MyoB2	0.0	hs_MyoB2	0.0	hs_MYH3+MyoC	0.0	hs_MyoB2	0.0	hs_MYH3+MyoC	0.0	hs_MyoB2	0.0	om_2	0.0	hs_MyoB2	0.0	om_2	0.0	hs_MyoB2	0.0	hs_MyoB2	0.0	hs_MyoB2	0.0	hs_MyoB2	0.0	hs_MyoB2	0.0	hs_MyoB2	0.0	hs_7	0.0	om_2	0.0	hs_MyoB2	0.0	hs_MYH3+MyoC	0.0
om_6	0.0	hs_MyoC1	0.0	hs_MyoC1	0.0	hs_7	0.0	hs_MyoC1	0.0	hs_7	0.0	hs_MyoC1	0.0	om_1	0.0	hs_MyoC1	0.0	hs_MYL3+MyoC	0.0	hs_MyoC1	0.0	hs_MyoC1	0.0	hs_MyoC1	0.0	hs_MyoC1	0.0	hs_MyoC1	0.0	hs_MyoC1	0.0	hs_MYL3+MyoC	0.0	om_6	0.0	hs_MyoC1	0.0	hs_MyoB1	0.0
om_7	0.0	hs_MyoC2	0.0	hs_MyoC2	0.0	om_7	0.0	hs_MyoC2	0.0	om_7	0.0	hs_MyoC2	0.0	om_0	0.0	hs_MyoC2	0.0	hs_7	0.0	hs_MyoC2	0.0	hs_MyoC2	0.0	hs_MyoC2	0.0	hs_MyoC2	0.0	hs_MyoC2	0.0	hs_MyoC2	0.0	om_7	0.0	om_7	0.0	hs_MyoC2	0.0	hs_MyoC2	0.0
om_4	0.0	hs_PAX3+MyoProg	0.0	hs_PAX3+MyoProg	0.0	om_5	0.0	hs_PAX3+MyoProg	0.0	om_5	0.0	hs_PAX3+MyoProg	0.0	om_4	0.0	hs_PAX3+MyoProg	0.0	om_5	0.0	hs_PAX3+MyoProg	0.0	hs_PAX3+MyoProg	0.0	hs_PAX3+MyoProg	0.0	hs_PAX3+MyoProg	0.0	hs_PAX3+MyoProg	0.0	hs_PAX3+MyoProg	0.0	om_5	0.0	om_4	0.0	hs_PAX3+MyoProg	0.0	hs_PAX3+MyoProg	0.0
hs_MyoC2	0.0	hs_PAX3+PAX7+MyoProg	0.0	hs_PAX3+PAX7+MyoProg	0.0	om_6	0.0	hs_PAX3+PAX7+MyoProg	0.0	om_6	0.0	hs_PAX3+PAX7+MyoProg	0.0	om_5	0.0	hs_PAX3+PAX7+MyoProg	0.0	om_4	0.0	hs_PAX3+PAX7+MyoProg	0.0	hs_PAX3+PAX7+MyoProg	0.0	hs_PAX3+PAX7+MyoProg	0.0	hs_PAX3+PAX7+MyoProg	0.0	hs_PAX3+PAX7+MyoProg	0.0	hs_PAX3+PAX7+MyoProg	0.0	om_4	0.0	om_5	0.0	hs_PAX3+PAX7+MyoProg	0.0	hs_PAX3+PAX7+MyoProg	0.0
hs_PAX7+NTN5+MyoProg	0.0	hs_PAX7+NTN5+MyoProg	0.0	hs_PAX7+NTN5+MyoProg	0.0	om_4	0.0	hs_PAX7+NTN5+MyoProg	0.0	om_4	0.0	hs_PAX7+NTN5+MyoProg	0.0	om_6	0.0	hs_PAX7+NTN5+MyoProg	0.0	om_6	0.0	hs_PAX7+NTN5+MyoProg	0.0	hs_PAX7+NTN5+MyoProg	0.0	hs_PAX7+NTN5+MyoProg	0.0	hs_PAX7+NTN5+MyoProg	0.0	hs_PAX7+NTN5+MyoProg	0.0	hs_PAX7+NTN5+MyoProg	0.0	om_6	0.0	hs_MyoC2	0.0	hs_PAX7+NTN5+MyoProg	0.0	hs_PAX7+NTN5+MyoProg	0.0
hs_PAX7+SPON2+MyoProg	0.0	hs_PAX7+SPON2+MyoProg	0.0	hs_PAX7+SPON2+MyoProg	0.0	hs_MyoC2	0.0	hs_PAX7+SPON2+MyoProg	0.0	hs_MyoC2	0.0	hs_PAX7+SPON2+MyoProg	0.0	om_7	0.0	hs_PAX7+SPON2+MyoProg	0.0	om_7	0.0	hs_PAX7+SPON2+MyoProg	0.0	hs_PAX7+SPON2+MyoProg	0.0	hs_PAX7+SPON2+MyoProg	0.0	hs_PAX7+SPON2+MyoProg	0.0	hs_PAX7+SPON2+MyoProg	0.0	hs_PAX7+SPON2+MyoProg	0.0	hs_MyoC2	0.0	hs_PAX7+NTN5+MyoProg	0.0	hs_PAX7+SPON2+MyoProg	0.0	hs_PAX7+SPON2+MyoProg	0.0
