## Supplementary material for "Distinct muscle stem cell fates correlated with hyperplasia and hypertrophy during skeletal muscle growth in rainbow trout": Table S7: Table of mapping scores from SAMap analysis of myogenic cells from trout muscles vs. adult and 7.2 to 9.3-week-old embryonic/early fetal hum

### Sheet: Table S7
SAMap table from SAMap analysis of myogenic cell subset from trout atlas and human embryonic myogenic cell atlas (7.2-9.3w) subset or adult human myogenic cell atlas subset:
om_3	om_3	hs_MYL3+MyoC	hs_MYL3+MyoC	hs_7	hs_7	om_2	om_2	hs_MyoC2	hs_MyoC2	hs_14	hs_14	om_0	om_0	om_1	om_1	hs_MyoB1	hs_MyoB1	hs_MyoB2	hs_MyoB2	om_4	om_4	hs_PAX3+PAX7+MyoProg	hs_PAX3+PAX7+MyoProg	hs_PAX7+SPON2+MyoProg	hs_PAX7+SPON2+MyoProg	om_5	om_5	hs_PAX7+NTN5+MyoProg	hs_PAX7+NTN5+MyoProg	hs_MyoC1	hs_MyoC1	om_6	om_6	hs_PAX3+MyoProg	hs_PAX3+MyoProg	om_7	om_7	hs_MYH3+MyoC	hs_MYH3+MyoC
Cluster	Alignment score	Cluster	Alignment score	Cluster	Alignment score	Cluster	Alignment score	Cluster	Alignment score	Cluster	Alignment score	Cluster	Alignment score	Cluster	Alignment score	Cluster	Alignment score	Cluster	Alignment score	Cluster	Alignment score	Cluster	Alignment score	Cluster	Alignment score	Cluster	Alignment score	Cluster	Alignment score	Cluster	Alignment score	Cluster	Alignment score	Cluster	Alignment score	Cluster	Alignment score	Cluster	Alignment score
hs_MYL3+MyoC	0.5179226974841391	om_3	0.5179226974841391	om_3	0.5040197525297835	hs_MyoC2	0.47214453656752153	om_2	0.47214453656752153	om_0	0.41178131996960826	hs_14	0.41178131996960826	hs_14	0.36899276540322257	om_2	0.3410479745941858	om_2	0.297233395878953	hs_PAX3+PAX7+MyoProg	0.2872376942412187	om_4	0.2872376942412187	om_5	0.25874383260852446	hs_PAX7+SPON2+MyoProg	0.25874383260852446	om_4	0.24478164614604353	om_2	0.20662807453593932	hs_7	0.18461826753116226	om_4	0.1501003169414878	hs_MyoB2	0.12083679412771223	om_3	0.1135297717630793
hs_7	0.5040197525297835	om_6	0.1212390866075107	om_6	0.18461826753116226	hs_MyoB1	0.3410479745941858	om_7	0.03049527215346891	om_1	0.36899276540322257	hs_PAX7+SPON2+MyoProg	0.08024123416792689	hs_PAX7+SPON2+MyoProg	0.13394579963751702	om_4	0.09418176309500828	om_4	0.23800401940722654	hs_PAX7+NTN5+MyoProg	0.24478164614604353	om_5	0.06998572598312858	om_4	0.17101675548636483	hs_14	0.14284392322988865	om_1	0.10257145162489441	om_3	0.1093325287131239	hs_MYL3+MyoC	0.1212390866075107	om_2	0.0005282174787153649	hs_MYL3+MyoC	0.047033937726059696	om_2	0.03729975467645754
hs_MYH3+MyoC	0.1135297717630793	om_7	0.047033937726059696	om_2	0.0005604996363146878	hs_MyoB2	0.297233395878953	om_4	0.019379262493548398	om_5	0.14284392322988865	hs_PAX7+NTN5+MyoProg	0.06118249447863176	hs_PAX7+NTN5+MyoProg	0.10257145162489441	om_5	0.02584014232378899	om_7	0.12083679412771223	hs_MyoB2	0.23800401940722654	om_2	0.06899020448447868	om_1	0.13394579963751702	hs_PAX7+NTN5+MyoProg	0.08285291055707786	om_5	0.08285291055707786	om_6	0.01859721897824939	hs_14	0.06858950272230233	om_5	0.00013205436967884122	hs_MyoC2	0.03049527215346891	om_6	0.012170048039208639
hs_MyoC1	0.1093325287131239	om_2	0.001695112013202673	om_1	0.0	hs_MyoC1	0.20662807453593932	om_3	0.010288603423377295	om_2	0.07630745743927086	hs_PAX3+PAX7+MyoProg	0.029975945044234342	hs_PAX3+PAX7+MyoProg	0.04857943318212747	om_1	0.006832831056302986	om_5	0.05471852602285611	hs_PAX7+SPON2+MyoProg	0.17101675548636483	om_1	0.04857943318212747	om_0	0.08024123416792689	hs_PAX3+PAX7+MyoProg	0.06998572598312858	om_0	0.06118249447863176	om_4	0.001063463569196167	hs_MyoB2	0.03862096869393681	om_0	0.0	om_0	0.0	om_1	0.0
hs_MyoC2	0.010288603423377295	om_0	0.0	om_0	0.0	hs_14	0.07630745743927086	om_6	0.008027879928409021	om_6	0.06858950272230233	hs_MyoB2	0.013208190235184564	hs_MyoB2	0.022263447219593082	om_0	0.0046231644958735964	om_6	0.03862096869393681	hs_PAX3+MyoProg	0.1501003169414878	om_0	0.029975945044234342	om_2	0.06219139796063374	hs_MyoB2	0.05471852602285611	om_2	0.04183650528312209	om_5	0.0005321902862187371	hs_PAX7+SPON2+MyoProg	0.03655721978153313	om_3	0.0	om_3	0.0	om_0	0.0
hs_MyoB2	0.005493767776169001	om_1	0.0	om_4	0.0	hs_PAX3+PAX7+MyoProg	0.06899020448447868	om_0	0.0010160816308048951	om_4	0.0062523136111989185	hs_MyoB1	0.0046231644958735964	hs_MyoB1	0.006832831056302986	om_6	0.0011814950447997235	om_1	0.022263447219593082	hs_MyoB1	0.09418176309500828	om_6	0.0008381098309485221	om_6	0.03655721978153313	hs_MyoB1	0.02584014232378899	om_6	0.017681748664842498	om_0	0.0004912923098681068	hs_MyoC1	0.01859721897824939	om_1	0.0	om_2	0.0	om_4	0.0
hs_14	0.000797396295434099	om_5	0.0	om_5	0.0	hs_PAX7+SPON2+MyoProg	0.06219139796063374	om_1	0.00071349217510352	om_3	0.000797396295434099	hs_MyoC2	0.0010160816308048951	hs_MyoC2	0.00071349217510352	om_3	8.422975112809752e-06	om_0	0.013208190235184564	hs_MyoC2	0.019379262493548398	om_3	0.0	om_3	7.467488690166555e-05	hs_MyoC1	0.0005321902862187371	om_3	0.0	om_1	0.0001020316419297901	hs_PAX7+NTN5+MyoProg	0.017681748664842498	om_6	0.0	om_1	0.0	om_5	0.0
hs_PAX7+SPON2+MyoProg	7.467488690166555e-05	om_4	0.0	om_7	0.0	hs_PAX7+NTN5+MyoProg	0.04183650528312209	om_5	0.0004306630845288172	om_7	0.0	hs_MyoC1	0.0004912923098681068	hs_MyoC1	0.0001020316419297901	om_7	0.0	om_3	0.005493767776169001	hs_14	0.0062523136111989185	om_7	0.0	om_7	0.0	hs_MyoC2	0.0004306630845288172	om_7	0.0	om_7	0.0	hs_MYH3+MyoC	0.012170048039208639	om_7	0.0	om_4	0.0	om_7	0.0
hs_MyoB1	8.422975112809752e-06	hs_14	0.0	hs_14	0.0	hs_MYH3+MyoC	0.03729975467645754	hs_14	0.0	hs_14	0.0	om_3	0.0	om_3	0.0	hs_14	0.0	hs_14	0.0	hs_MyoC1	0.001063463569196167	hs_14	0.0	hs_14	0.0	hs_PAX3+MyoProg	0.00013205436967884122	hs_14	0.0	hs_14	0.0	hs_MyoC2	0.008027879928409021	hs_14	0.0	om_7	0.0	hs_14	0.0
om_2	0.0	hs_7	0.0	hs_7	0.0	hs_MYL3+MyoC	0.001695112013202673	hs_7	0.0	hs_7	0.0	om_2	0.0	om_2	0.0	hs_7	0.0	hs_7	0.0	om_2	0.0	hs_7	0.0	hs_7	0.0	om_2	0.0	hs_7	0.0	hs_7	0.0	hs_MyoB1	0.0011814950447997235	hs_7	0.0	hs_14	0.0	hs_7	0.0
om_1	0.0	hs_MYH3+MyoC	0.0	hs_MYH3+MyoC	0.0	hs_7	0.0005604996363146878	hs_MYH3+MyoC	0.0	hs_MYH3+MyoC	0.0	om_1	0.0	om_1	0.0	hs_MYH3+MyoC	0.0	hs_MYH3+MyoC	0.0	om_1	0.0	hs_MYH3+MyoC	0.0	hs_MYH3+MyoC	0.0	om_1	0.0	hs_MYH3+MyoC	0.0	hs_MYH3+MyoC	0.0	hs_PAX3+PAX7+MyoProg	0.0008381098309485221	hs_MYH3+MyoC	0.0	om_6	0.0	hs_MYH3+MyoC	0.0
om_0	0.0	hs_MYL3+MyoC	0.0	hs_MYL3+MyoC	0.0	hs_PAX3+MyoProg	0.0005282174787153649	hs_MYL3+MyoC	0.0	hs_MYL3+MyoC	0.0	om_0	0.0	om_0	0.0	hs_MYL3+MyoC	0.0	hs_MYL3+MyoC	0.0	om_0	0.0	hs_MYL3+MyoC	0.0	hs_MYL3+MyoC	0.0	om_0	0.0	hs_MYL3+MyoC	0.0	hs_MYL3+MyoC	0.0	om_0	0.0	hs_MYL3+MyoC	0.0	om_5	0.0	hs_MYL3+MyoC	0.0
om_3	0.0	hs_MyoB1	0.0	hs_MyoB1	0.0	om_3	0.0	hs_MyoB1	0.0	hs_MyoB1	0.0	hs_MYL3+MyoC	0.0	hs_MYL3+MyoC	0.0	hs_MyoB1	0.0	hs_MyoB1	0.0	om_3	0.0	hs_MyoB1	0.0	hs_MyoB1	0.0	om_3	0.0	hs_MyoB1	0.0	hs_MyoB1	0.0	om_3	0.0	hs_MyoB1	0.0	hs_MYH3+MyoC	0.0	hs_MyoB1	0.0
om_5	0.0	hs_MyoB2	0.0	hs_MyoB2	0.0	om_2	0.0	hs_MyoB2	0.0	hs_MyoB2	0.0	hs_MYH3+MyoC	0.0	hs_MYH3+MyoC	0.0	hs_MyoB2	0.0	hs_MyoB2	0.0	hs_MYL3+MyoC	0.0	hs_MyoB2	0.0	hs_MyoB2	0.0	hs_MYL3+MyoC	0.0	hs_MyoB2	0.0	hs_MyoB2	0.0	om_2	0.0	hs_MyoB2	0.0	hs_7	0.0	hs_MyoB2	0.0
om_6	0.0	hs_MyoC1	0.0	hs_MyoC1	0.0	om_1	0.0	hs_MyoC1	0.0	hs_MyoC1	0.0	hs_7	0.0	hs_7	0.0	hs_MyoC1	0.0	hs_MyoC1	0.0	hs_7	0.0	hs_MyoC1	0.0	hs_MyoC1	0.0	hs_7	0.0	hs_MyoC1	0.0	hs_MyoC1	0.0	om_1	0.0	hs_MyoC1	0.0	hs_MyoB1	0.0	hs_MyoC1	0.0
om_7	0.0	hs_MyoC2	0.0	hs_MyoC2	0.0	om_0	0.0	hs_MyoC2	0.0	hs_MyoC2	0.0	om_7	0.0	om_7	0.0	hs_MyoC2	0.0	hs_MyoC2	0.0	hs_MYH3+MyoC	0.0	hs_MyoC2	0.0	hs_MyoC2	0.0	hs_MYH3+MyoC	0.0	hs_MyoC2	0.0	hs_MyoC2	0.0	om_7	0.0	hs_MyoC2	0.0	hs_MyoC1	0.0	hs_MyoC2	0.0
om_4	0.0	hs_PAX3+MyoProg	0.0	hs_PAX3+MyoProg	0.0	om_4	0.0	hs_PAX3+MyoProg	0.0	hs_PAX3+MyoProg	0.0	om_5	0.0	om_5	0.0	hs_PAX3+MyoProg	0.0	hs_PAX3+MyoProg	0.0	om_5	0.0	hs_PAX3+MyoProg	0.0	hs_PAX3+MyoProg	0.0	om_5	0.0	hs_PAX3+MyoProg	0.0	hs_PAX3+MyoProg	0.0	om_4	0.0	hs_PAX3+MyoProg	0.0	hs_PAX3+MyoProg	0.0	hs_PAX3+MyoProg	0.0
hs_PAX3+MyoProg	0.0	hs_PAX3+PAX7+MyoProg	0.0	hs_PAX3+PAX7+MyoProg	0.0	om_5	0.0	hs_PAX3+PAX7+MyoProg	0.0	hs_PAX3+PAX7+MyoProg	0.0	om_6	0.0	om_6	0.0	hs_PAX3+PAX7+MyoProg	0.0	hs_PAX3+PAX7+MyoProg	0.0	om_6	0.0	hs_PAX3+PAX7+MyoProg	0.0	hs_PAX3+PAX7+MyoProg	0.0	om_6	0.0	hs_PAX3+PAX7+MyoProg	0.0	hs_PAX3+PAX7+MyoProg	0.0	om_5	0.0	hs_PAX3+PAX7+MyoProg	0.0	hs_PAX3+PAX7+MyoProg	0.0	hs_PAX3+PAX7+MyoProg	0.0
hs_PAX3+PAX7+MyoProg	0.0	hs_PAX7+NTN5+MyoProg	0.0	hs_PAX7+NTN5+MyoProg	0.0	om_6	0.0	hs_PAX7+NTN5+MyoProg	0.0	hs_PAX7+NTN5+MyoProg	0.0	om_4	0.0	om_4	0.0	hs_PAX7+NTN5+MyoProg	0.0	hs_PAX7+NTN5+MyoProg	0.0	om_4	0.0	hs_PAX7+NTN5+MyoProg	0.0	hs_PAX7+NTN5+MyoProg	0.0	om_4	0.0	hs_PAX7+NTN5+MyoProg	0.0	hs_PAX7+NTN5+MyoProg	0.0	om_6	0.0	hs_PAX7+NTN5+MyoProg	0.0	hs_PAX7+NTN5+MyoProg	0.0	hs_PAX7+NTN5+MyoProg	0.0
hs_PAX7+NTN5+MyoProg	0.0	hs_PAX7+SPON2+MyoProg	0.0	hs_PAX7+SPON2+MyoProg	0.0	om_7	0.0	hs_PAX7+SPON2+MyoProg	0.0	hs_PAX7+SPON2+MyoProg	0.0	hs_PAX3+MyoProg	0.0	hs_PAX3+MyoProg	0.0	hs_PAX7+SPON2+MyoProg	0.0	hs_PAX7+SPON2+MyoProg	0.0	om_7	0.0	hs_PAX7+SPON2+MyoProg	0.0	hs_PAX7+SPON2+MyoProg	0.0	om_7	0.0	hs_PAX7+SPON2+MyoProg	0.0	hs_PAX7+SPON2+MyoProg	0.0	hs_PAX3+MyoProg	0.0	hs_PAX7+SPON2+MyoProg	0.0	hs_PAX7+SPON2+MyoProg	0.0	hs_PAX7+SPON2+MyoProg	0.0
