## Supplementary material for "Distinct muscle stem cell fates correlated with hyperplasia and hypertrophy during skeletal muscle growth in rainbow trout": Table S8: Table of mapping scores from SAMap analysis of myogenic cells from trout muscles vs. adult and 12/14-week-old fetal human muscles.

### Sheet: Table S8
SAMap table from SAMap analysis of myogenic cell subset from trout atlas and human fetal myogenic cell atlas (12-14w) subset or adult human myogenic cell atlas subset:
om_3	om_3	hs_7	hs_7	hs_14	hs_14	om_5	om_5	om_0	om_0	hs_MB-MC	hs_MB-MC	om_2	om_2	om_1	om_1	om_4	om_4	hs_MP	hs_MP	om_6	om_6	hs_SkM.Mesen	hs_SkM.Mesen	om_7	om_7
Cluster	Alignment score	Cluster	Alignment score	Cluster	Alignment score	Cluster	Alignment score	Cluster	Alignment score	Cluster	Alignment score	Cluster	Alignment score	Cluster	Alignment score	Cluster	Alignment score	Cluster	Alignment score	Cluster	Alignment score	Cluster	Alignment score	Cluster	Alignment score
hs_7	0.513280515487055	om_3	0.513280515487055	om_5	0.5122065869304004	hs_14	0.5122065869304004	hs_14	0.4961767503380794	om_2	0.4848312771300118	hs_MB-MC	0.4848312771300118	hs_14	0.48332745260977933	hs_14	0.33869986753387654	om_4	0.2669600280387653	hs_7	0.2607663788733322	om_1	0.2589447434081137	hs_14	0.10768120394740163
hs_14	0.0009534107820661156	om_6	0.2607663788733322	om_0	0.4961767503380794	hs_MP	0.0021573005724156704	hs_SkM.Mesen	0.07879970111491331	om_4	0.14374419605901317	hs_14	0.4684406205175784	hs_SkM.Mesen	0.2589447434081137	hs_MP	0.2669600280387653	om_1	0.2406106823347341	hs_14	0.15599508194592362	om_4	0.21181595930126457	om_1	0.0
om_2	0.0	om_2	0.002517900019507733	om_1	0.48332745260977933	hs_SkM.Mesen	0.0001625141803648402	hs_MP	0.056719539645498626	om_1	0.021090199844754107	hs_MP	0.028724635848401753	hs_MP	0.2406106823347341	hs_SkM.Mesen	0.21181595930126457	om_0	0.056719539645498626	hs_MB-MC	0.01793260308464526	om_0	0.07879970111491331	om_2	0.0
om_1	0.0	om_1	0.0	om_2	0.4684406205175784	hs_MB-MC	0.00012503305160709244	hs_MB-MC	0.0023678075166875647	om_6	0.01793260308464526	hs_7	0.002517900019507733	hs_MB-MC	0.021090199844754107	hs_MB-MC	0.14374419605901317	om_2	0.028724635848401753	hs_MP	0.008391688411828479	om_6	0.006727407072278253	om_3	0.0
om_0	0.0	om_0	0.0	om_4	0.33869986753387654	om_0	0.0	om_0	0.0	om_0	0.0023678075166875647	hs_SkM.Mesen	0.0020351432505933	om_0	0.0	om_0	0.0	om_6	0.008391688411828479	hs_SkM.Mesen	0.006727407072278253	om_2	0.0020351432505933	om_0	0.0
om_4	0.0	om_4	0.0	om_6	0.15599508194592362	om_4	0.0	om_4	0.0	om_5	0.00012503305160709244	om_4	0.0	om_4	0.0	om_4	0.0	om_5	0.0021573005724156704	om_4	0.0	om_5	0.0001625141803648402	om_4	0.0
om_3	0.0	om_5	0.0	om_7	0.10768120394740163	om_3	0.0	om_3	0.0	om_3	0.0	om_3	0.0	om_3	0.0	om_3	0.0	om_3	0.0	om_3	0.0	om_3	0.0	om_5	0.0
om_6	0.0	om_7	0.0	om_3	0.0009534107820661156	om_2	0.0	om_2	0.0	om_7	0.0	om_2	0.0	om_2	0.0	om_2	0.0	om_7	0.0	om_2	0.0	om_7	0.0	om_6	0.0
om_5	0.0	hs_14	0.0	hs_14	0.0	om_1	0.0	om_1	0.0	hs_14	0.0	om_1	0.0	om_1	0.0	om_1	0.0	hs_14	0.0	om_1	0.0	hs_14	0.0	om_7	0.0
om_7	0.0	hs_7	0.0	hs_7	0.0	om_7	0.0	om_7	0.0	hs_7	0.0	om_0	0.0	om_7	0.0	om_7	0.0	hs_7	0.0	om_0	0.0	hs_7	0.0	hs_7	0.0
hs_MB-MC	0.0	hs_MB-MC	0.0	hs_MB-MC	0.0	om_6	0.0	om_6	0.0	hs_MB-MC	0.0	om_7	0.0	om_6	0.0	om_6	0.0	hs_MB-MC	0.0	om_7	0.0	hs_MB-MC	0.0	hs_MB-MC	0.0
hs_MP	0.0	hs_MP	0.0	hs_MP	0.0	om_5	0.0	om_5	0.0	hs_MP	0.0	om_5	0.0	om_5	0.0	om_5	0.0	hs_MP	0.0	om_5	0.0	hs_MP	0.0	hs_MP	0.0
hs_SkM.Mesen	0.0	hs_SkM.Mesen	0.0	hs_SkM.Mesen	0.0	hs_7	0.0	hs_7	0.0	hs_SkM.Mesen	0.0	om_6	0.0	hs_7	0.0	hs_7	0.0	hs_SkM.Mesen	0.0	om_6	0.0	hs_SkM.Mesen	0.0	hs_SkM.Mesen	0.0
