## Supplementary material for "Distinct muscle stem cell fates correlated with hyperplasia and hypertrophy during skeletal muscle growth in rainbow trout": Table S9: Table of mapping scores from SAMap analysis of myogenic cells from trout muscles vs. adult and 17/18-week-old fetal human muscles.

### Sheet: Table S9
SAMap table from SAMap analysis of myogenic cell subset from trout atlas and human fetal myogenic cell atlas (17-18w) subset or adult human myogenic cell atlas subset:
om_2	om_2	hs_MB-MC	hs_MB-MC	hs_7	hs_7	om_3	om_3	om_5	om_5	hs_14	hs_14	om_0	om_0	om_1	om_1	hs_SkM.Mesen	hs_SkM.Mesen	hs_MP	hs_MP	om_4	om_4	om_6	om_6	om_7	om_7
Cluster	Alignment score	Cluster	Alignment score	Cluster	Alignment score	Cluster	Alignment score	Cluster	Alignment score	Cluster	Alignment score	Cluster	Alignment score	Cluster	Alignment score	Cluster	Alignment score	Cluster	Alignment score	Cluster	Alignment score	Cluster	Alignment score	Cluster	Alignment score
hs_MB-MC	0.6676377593630399	om_2	0.6676377593630399	om_3	0.5198398781230249	hs_7	0.5198398781230249	hs_14	0.512469081239329	om_5	0.512469081239329	hs_14	0.4831483423353178	hs_SkM.Mesen	0.4329690610148253	om_1	0.4329690610148253	om_1	0.3629917752686206	hs_14	0.33683306679251845	hs_7	0.2615364903660831	hs_14	0.05333485485502867
hs_14	0.4700310098036072	om_4	0.01636163697696023	om_6	0.2615364903660831	hs_14	0.000959322735919856	hs_MP	0.0021534374609762765	om_0	0.4831483423353178	hs_SkM.Mesen	0.04756728642684134	hs_MP	0.3629917752686206	om_4	0.05810304560676367	om_4	0.16798361328541783	hs_MP	0.16798361328541783	hs_14	0.17741514425720178	om_1	0.0
hs_MP	0.028779858547888715	om_1	0.007315855443589145	om_2	0.003387103605062913	om_2	0.0	om_2	0.0	om_2	0.4700310098036072	hs_MP	0.009821928518636575	hs_14	0.3077232494500245	om_0	0.04756728642684134	om_2	0.028779858547888715	hs_SkM.Mesen	0.05810304560676367	hs_SkM.Mesen	0.012233190082608262	om_2	0.0
hs_7	0.003387103605062913	om_6	0.0016167796291128539	om_1	0.0	om_1	0.0	om_1	0.0	om_4	0.33683306679251845	hs_MB-MC	0.0009249233845615455	hs_MB-MC	0.007315855443589145	om_6	0.012233190082608262	om_0	0.009821928518636575	hs_MB-MC	0.01636163697696023	hs_MP	0.006864862241904561	om_3	0.0
hs_SkM.Mesen	0.0012449862519362041	om_0	0.0009249233845615455	om_0	0.0	om_0	0.0	om_0	0.0	om_1	0.3077232494500245	om_0	0.0	om_0	0.0	om_2	0.0012449862519362041	om_6	0.006864862241904561	om_0	0.0	hs_MB-MC	0.0016167796291128539	om_0	0.0
om_4	0.0	om_3	0.0	om_4	0.0	om_4	0.0	om_4	0.0	om_6	0.17741514425720178	om_4	0.0	om_4	0.0	om_3	0.0	om_5	0.0021534374609762765	om_4	0.0	om_4	0.0	om_4	0.0
om_3	0.0	om_5	0.0	om_5	0.0	om_3	0.0	om_3	0.0	om_7	0.05333485485502867	om_3	0.0	om_3	0.0	om_5	0.0	om_3	0.0	om_3	0.0	om_3	0.0	om_5	0.0
om_2	0.0	om_7	0.0	om_7	0.0	om_6	0.0	om_6	0.0	om_3	0.000959322735919856	om_2	0.0	om_2	0.0	om_7	0.0	om_7	0.0	om_2	0.0	om_2	0.0	om_6	0.0
om_1	0.0	hs_14	0.0	hs_14	0.0	om_5	0.0	om_5	0.0	hs_14	0.0	om_1	0.0	om_1	0.0	hs_14	0.0	hs_14	0.0	om_1	0.0	om_1	0.0	om_7	0.0
om_0	0.0	hs_7	0.0	hs_7	0.0	om_7	0.0	om_7	0.0	hs_7	0.0	om_7	0.0	om_7	0.0	hs_7	0.0	hs_7	0.0	om_7	0.0	om_0	0.0	hs_7	0.0
om_7	0.0	hs_MB-MC	0.0	hs_MB-MC	0.0	hs_MB-MC	0.0	hs_7	0.0	hs_MB-MC	0.0	om_6	0.0	om_6	0.0	hs_MB-MC	0.0	hs_MB-MC	0.0	om_6	0.0	om_7	0.0	hs_MB-MC	0.0
om_5	0.0	hs_MP	0.0	hs_MP	0.0	hs_MP	0.0	hs_MB-MC	0.0	hs_MP	0.0	om_5	0.0	om_5	0.0	hs_MP	0.0	hs_MP	0.0	om_5	0.0	om_5	0.0	hs_MP	0.0
om_6	0.0	hs_SkM.Mesen	0.0	hs_SkM.Mesen	0.0	hs_SkM.Mesen	0.0	hs_SkM.Mesen	0.0	hs_SkM.Mesen	0.0	hs_7	0.0	hs_7	0.0	hs_SkM.Mesen	0.0	hs_SkM.Mesen	0.0	hs_7	0.0	om_6	0.0	hs_SkM.Mesen	0.0
